# The Marginal Cells of the *Caenorhabditis elegans* Pharynx Scavenge Cholesterol and Other Hydrophobic Small Molecules

**DOI:** 10.1101/565473

**Authors:** Muntasir Kamal, Houtan Moshiri, Lilia Magomedova, Duhyun Han, Ken CQ Nguyen, May Yeo, Jess Knox, Rachel Bagg, Amy M. Won, Karolina Szlapa, Christopher Yip, Carolyn L. Cummins, David H. Hall, Peter J. Roy

## Abstract

The nematode worm *Caenorhabditis elegans* is a bacterivore filter feeder. Through the contraction of the worm’s pharynx, a bacterial suspension is sucked into the pharynx’s lumen. Excess liquid is then shunted out of the buccal cavity through ancillary channels that are made from specialized pharyngeal cells called marginal cells. Through the characterization of our library of worm-bioactive small molecules (*a.k.a.* wactives), we found that more than one third of wactives visibly accumulate inside of the marginal cells as crystals or globular spheres. Wactives that visibly accumulate are typically more hydrophobic than those that do not. To understand why wactives accumulate specifically in marginal cells, we performed a forward genetic screen for mutants that resist the lethality associated with one crystallizing wactive. We identified a presumptive sphingomyelin-synthesis pathway that is necessary for crystal and sphere accumulation. Sphingomyelin is a phospholipid that is enriched in the outer leaflet of the plasma membranes of most metazoans. We find that the predicted terminal enzyme of this pathway, sphingomyelin synthase 5 (SMS-5), is expressed in the pharynx, contributes to sphingomyelin abundance, and that its expression in marginal cells is sufficient for wactive accumulation. We also find that the expression of SMS-5 in the marginal cells is necessary for the proper absorption of exogenous cholesterol, without which *C. elegans* cannot develop. We conclude that the sphingomyelin-rich plasma membrane of the marginal cells acts as a sink to scavenge important hydrophobic nutrients from the filtered liquid that might otherwise be shunted back into the environment.

**One sentence summary:** The anterior pharynx of *C. elegans* is a Sink for Hydrophobic Small Molecules
