## Supplemental Dataset 1 for "The Marginal Cells of the *Caenorhabditis elegans* Pharynx Scavenge Cholesterol and Other Hydrophobic Small Molecules"

### Sheet: Sup Data 1
1		wt object code		wt viability code				.		.										all 30 uM analyses								wt sum (n=4)	sms-5(ok2498) (n=4)		wt sum (n=4)	sms-5(ok2498) (n=4)		wt sum (n=4)	sms-5(ok2498) (n=4)
2						Trivial Name		Supplier	ID	.	RB	clogP	tPSA	Hacc	Hdon	LogSw	Mol Weight	Formula		N2		N2	N2	N2	N2	Object Class (*indicates a little bit of the other class; ** indicates some non-spherical blobs)		N2	ok2498		N2	ok2498		N2	ok2498
3	.									.										stage		average (mean %)	SD	N	sem	30 uM		7.5uM	7.5uM		30uM	30uM		60uM	60uM
4						wact-416		ChemBridge	5404872		4	4.67	29.1	1	1	-5.392	302.173	C15H12BrNO		L1		100	0	3	0	crystal		0	9		0	9		0	9
5						wact-381		ChemBridge	5221072		2	2.99	66.69	3	0	-4.988	390.239	C17H16BrN3O3		L1		99.5	1	4	0.5	crystal		6	9		0	9		0	6
6						wact-498		ChemBridge	7426700		1	4.479	39.44	3	0	-5.96	345.195	C17H13BrO3		L1		99.3333	0.57735	3	0.333333	crystal		0	9		0	9		0	9
7						wact-50		Chembridge	5556756	.	3	2.84	66.69	3	0	-4.592	353.425	C20H23N3O3		L1		99.1625	1.58919	8	0.561865	crystal		0	9		0	9		6	9
8						wact-158		Chembridge	9017109	.	2	4.701	38.92	3	0	-5.542	319.135	C14H8BrFN2O		L1		98.8	2.4	4	1.2	crystal		6	9		0	9		6	9
9						wact-174		Chembridge	9026631	.	4	2.807	80.91	5	1	-4.225	360.351	C20H13FN4O2		L1		98.6667	0.57735	3	0.333333	crystal		0	9		0	9		0	9
10						wact-190		Chembridge	9036812	.	5	4.095	61.04	5	0	-5.099	329.361	C20H15N3O2		L1		98.3333	2.65832	6	1.08525	crystal		0	9		0	9		0	9
11						wact-390		ChemBridge	5307019		2	4.92	38.92	3	0	-5.461	282.32	C17H15FN2O		L1		88.3333	1.52753	3	0.881917	crystal		0	9		0	9		0	9
12						wact-153		Chembridge	9013537	.	5	4.305	61.04	5	0	-5.278	329.361	C20H15N3O2		L1		59.298	37.7294	5	0	crystal		0	9		0	9		0	9
13						wact-391		ChemBridge	5307255		4	3.9	72.24	3	1	-4.488	268.274	C15H12N2O3		L1		100	0	3	0	crystal		0	9		0	6		0	0
14						wact-415		ChemBridge	5403320		3	4.67	41.99	2	1	-5.729	348.402	C20H13FN2OS		L1		100	0	4	0	crystal		0	9		0	6		0	6
15						wact-105		Chembridge	7782912	.	4	3.081	77.57	4	1	-3.649	354.593	C13H9BrClN3O2		L1		98.58	2.30478	5	1.03073	crystal		6	6		0	6		0	6
16						wact-469		ChemBridge	6433196		1	2.66	34.89	3	0	-3.56	286.377	C14H10N2OS2		L1		97.6667	3.61478	6	1.47573	crystal		0	9		0	6		0	0
17						wact-81		Chembridge	7634492	.	3	3.194	51.81	4	0	-4.236	283.719	C15H10ClN3O		L1		94.225	5.18483	4	2.59242	crystal		6	6		0	6		0	6
18						wact-24		Chembridge	5162985	.	1	3.94	35.01	3	0	-4.391	250.303	C16H14N2O		L1		69.55	12.8855	4	6.44276	crystal		0	0		0	6		0	6
19						wact-106		Chembridge	7783279	.	2	3.613	51.81	4	0	-4.726	336.577	C13H7BrClN3O		L1		80.96	22.1638	5	9.91194	crystal		0	6		0	0		6	6
20						wact-154		Chembridge	9013615	.	5	4.095	61.04	5	0	-5.099	329.361	C20H15N3O2		L1		34.35	12.45	4	6.22502	crystal		0	0		0	0		0	0
21						wact-184		Chembridge	9034543	.	2	4.557	38.92	3	0	-5.288	301.145	C14H9BrN2O		L1		99.5	1	4	0.5	crystal		0	0		0	0		0	0
22						wact-220		Chembridge	5784085	.	3	2.44	31.73	2	0	-2.178	300.794	C16H17ClN4		L1		99.075	1.85	4	0.925	crystal		0	0		0	0		0	0
23						wact-120		Chembridge	7889289	.	2	3.499	38.33	2	1	-3.847	227.265	C14H13NO2		L1		91.7778	8.80323	9	2.93441	crystal		6	0		0	0		0	0
24						wact-49		Chembridge	5459938	.	3	5.02	6.48	1	0	-4.947	338.472	C22H27FN2		L1		87.8	14.7553	3	8.519	crystal		9	6		0	0		0	0
25						wact-15		ChemBridge	7687977	.	3	4.05	22.12	2	0	-4.643	259.304	C14H10FNOS		L1		85.5571	37.7294	7	14.2604	crystal		0	0		0	0		0	0
26						wact-165		Chembridge	9020086	.	2	3.223	52.06	4	0	-3.632	230.2	C12H7FN2O2		L1		84.875	13.94	4	6.96998	crystal		6	0		0	0		0	0
27						wact-113		Chembridge	7834045	.	2	3.94	52.06	4	0	-4.688	291.106	C12H7BrN2O2		L1		84.06	14.0845	5	6.29878	crystal		0	0		0	0		0	0
28						wact-2		ChemBridge	5185411	.	2	4.41	38.92	3	0	-5.206	307.17	C12H7BrN2OS		L1		80.375	23.0837	4	11.5418	crystal		0	0		0	0		0	0
29						wact-169		Chembridge	9024879	.	2	4.763	38.92	3	0	-5.435	297.164	C12H6Cl2N2OS		L1		69.375	35.3774	4	17.6887	crystal		0	0		0	0		0	0
30						wact-58		Chembridge	6039582	.	2	3.17	51.81	4	0	-3.787	257.681	C13H8ClN3O		L1		62.35	34.1168	4	17.0584	crystal		6	0		0	0		0	0
31						wact-393		ChemBridge	5308491		3	4.51	24.92	1	1	-6.06	493.594	C15H11BrClIN2S		L1		53.625	21.4742	4	10.7371	crystal		6	0		0	0		0	0
32						wact-128		Chembridge	7971816	.	2	3.742	29.1	1	1	-4.672	312.116	C13H8BrF2NO		L1		40.75	26.5043	8	9.3707	crystal*		9	9		0	0		0	0
33						wact-558		ChemBridge	9008591		4	3.78	61.04	5	0	-4.59	295.34	C17H17N3O2		L1		29.125	15.1392	4	7.56961	crystal**		0	0		0	0		0	0
34						wact-425		ChemBridge	5570574		2	3.53	38.92	3	0	-4.411	301.145	C14H9BrN2O		L1		34.46	16.03	3	9.25	crystal**		9	9		6	9		9	6
35						wact-102		Chembridge	7747740	.	3	4.631	18.46	2	0	-4.864	248.712	C14H13ClO2		L1		44.842	30.8536	5	13.7982	mix		0	0		6	0		0	0
36						wact-570		ChemBridge	9028223		4	4.11	68.02	4	1	-5.37	365.39	C19H12FN3O2S		L1		85.0333	8.20325	3	4.73615	crystal mix		0	9		0	9		0	0
37						wact-135		Chembridge	7986793	.	2	3.732	48.15	4	0	-4.228	252.275	C15H12N2O2		L1		47.1375	39.9176	8	14.113	crystal mix		6	0		0	0		0	0
38						wact-136		Chembridge	7989399	.	2	3.627	48.15	4	0	-4.182	258.301	C13H10N2O2S		L1		47.775	31.242	4	15.621	crystal mix		0	0		0	0		0	0
39						wact-86		Chembridge	7640928	.	4	3.304	80.57	4	2	-5.57	420.856	C23H17ClN2O4		L1		62.075	24.2889	5	10.8623	crystal mix		0	0		0	0		0	0
40						wact-156		Chembridge	9016428	.	2	2.966	51.81	4	0	-3.875	293.662	C13H6ClF2N3O		L1		71.0117	19.6449	6	8.02	crystal mix		0	0		0	0		0	0
41						wact-134		Chembridge	7985302	.	3	2.746	65.79	3	1	-4.548	411.892	C22H22ClN3O3		L1		45.5983	40.4514	6	16.5142	crystal mix		6	0		0	6		0	6
42
43						wact-6		ChemBridge	5419367	.	2	4.64	49.62	3	0	-4.859	317.435	C18H27N3O2		L1		3.23889	9.04364	9	3.01455	crystal		9	9		0	0		0	0
44						wact-37		Chembridge	5347949	.	1	2.51	44.12	3	0	-3.565	304.658	C12H8ClF3N2O2		L1		13.625	27.25	4	13.625	crystal		9	6		6	6		6	6
45						wact-507		ChemBridge	7629983		2	3.673	51.81	4	0	-4.19	292.126	C13H7Cl2N3O		L1		23.425	5.9084	4	2.9542	crystal		9	9		9	9		9	0
46						wact-40		Chembridge	5360297	.	1	3.71	38.92	3	0	-5.275	246.271	C16H10N2O		L1		12.495	5.52221	4	2.7611	crystal		9	0		9	0		9	0
47						wact-616		ChemBridge	9066648		5	3.137	61.04	5	0	-3.232	277.285	C16H11N3O2		L1		4.41	2.41	3	1.39	crystal		9	9		9	0		9	0
48						wact-73		Chembridge	7560414	.	4	3.323	95.79	5	1	-5.499	420.466	C19H21FN4O4S		L1		39.275	11.4672	4	5.73358	non-spherical blobs		9	9		9	9		0	6
49						wact-157		Chembridge	9017046	.	4	3.787	80.91	5	1	-5.181	376.805	C20H13ClN4O2		L1		94.125	4.25627	4	2.12813	non-spherical blobs		6	9		0	9		6	9
50						wact-209		Chembridge	7153658	.	4	2.86	38.92	3	0	-3.795	295.159	C11H7BrN2OS		L1		19.075	27.7385	4	13.8692	sphere**		9	0		0	0		0	0
51						wact-27		Chembridge	5246017	.	2	3.2	42.24	2	1	-4.216	313.096	C11H8INO2		L1		10.015	16.7083	4	8.35417	sphere		9	0		0	0		0	0
52						wact-55		Chembridge	5688274	.	3	5.37	22.12	2	0	-5.649	255.363	C17H21NO		L1		9.1	18.2	4	9.1	sphere		0	0		0	0		0	0
53						wact-64		Chembridge	6613675	.	2	4.29	25.78	2	0	-4.807	266.367	C16H14N2S		L1		8.1325	10.0279	4	5.01397	sphere		9	0		0	0		0	0
54						wact-10		ChemBridge	5905384	.	2	3.8	51.81	4	0	-4.381	265.317	C16H15N3O		L1		5.74444	10.6472	9	3.54907	sphere		0	0		0	0		0	0
55						wact-159		Chembridge	9017143	.	2	3.48	38.92	3	0	-3.882	234.3	C10H6N2OS2		L1		3.03	5.24811	3	3.03	sphere		0	0		0	0		0	0
56						wact-66		Chembridge	6866321	.	4	3.2	81.47	4	1	-5.335	413.23	C19H13BrN2O4		L1		16.4267	23.1474	3	13.3642	sphere**		9	9		0	6		9	6
57						wact-88		Chembridge	7656796	.	2	3.388	66.69	3	0	-5.395	380.233	C17H15Cl2N3O3		L1		22.9	22.7405	5	10.1699	sphere**		9	6		6	6		6	0
58
59						wact-51		Chembridge	5631017	.	2	3.79	38.92	3	0	-4.975	348.145	C14H9IN2O		L1		51.475	27.8426	4	13.9213	mix		0	0		0	0		6	6
60						wact-38		Chembridge	5356411	.	4	2.66	38.92	3	0	-3.429	268.34	C15H12N2OS		L1		95.55	5.91974	4	2.95987	sphere		9	0		0	0		0	0
61						wact-16		ChemBridge	7721223	.	5	3.92	35.01	3	0	-5.212	358.203	C12H11IN2OS		L1		89.9333	7.15705	3	4.13212	sphere		9	0		0	0		0	0
62						wact-20		Chembridge	5104389	.	3	3.75	35.53	3	0	-4.462	282.342	C18H18O3		L1		88.375	10.6497	4	5.32484	sphere		0	0		0	0		0	0
63						wact-124		Chembridge	7943845	.	5	3.487	23.55	1	0	-4.678	342.872	C20H23ClN2O		L1		88.2333	12.5326	9	4.17752	sphere		9	0		0	0		0	0
64						wact-43		Chembridge	5404871	.	4	5.02	29.1	1	1	-5.469	271.749	C16H14ClNO		L1		86.3	13.9287	8	4.92454	sphere		9	0		0	0		0	0
65						wact-62		Chembridge	6269333	.	4	3.24	48.15	4	0	-3.808	252.275	C15H12N2O2		L1		81.825	25.6695	8	9.07555	sphere		9	0		0	0		0	0
66						wact-142		Chembridge	9003697	.	2	3.62	43.6	3	0	-4.162	256.331	C13H12N4S		L1		77.8333	23.0938	3	13.3332	sphere		9	0		0	0		0	0
67						wact-53		Chembridge	5653912	.	2	3.45	66.69	3	0	-5.308	380.233	C17H15Cl2N3O3		L1		76.125	24.2472	8	8.57267	sphere		6	6		0	0		6	6
68						wact-39		Chembridge	5357418	.	3	3.89	38.92	3	0	-4.733	303.212	C12H12Cl2N2OS		L1		74.05	11.666	4	5.83302	sphere		9	0		0	6		0	0
69						wact-83		Chembridge	7637739	.	4	3.038	61.04	5	0	-4.09	301.735	C15H12ClN3O2		L1		71.6	2.68701	2	1.9	sphere		9	9		0	0		0	0
70						wact-18		Chembridge	5102420	.	3	4.51	24.72	2	0	-4.864	248.371	C12H12N2S2		L1		70.15	47.0815	4	23.5408	sphere		9	6		0	0		0	0
71						wact-145		Chembridge	9010179	.	2	3.649	29.1	1	1	-4.546	305.708	C12H7ClF3NOS		L1		66.46	24.1924	5	10.8192	sphere		9	0		0	0		0	0
72						wact-34		ChemBridge	5328638	.	4	4.42	64.68	3	1	-4.979	274.709	C14H11ClN2O2		L1		66.2	23.0601	4	11.53	sphere		9	6		0	0		0	0
73						wact-63		Chembridge	6505890	.	4	2.91	52.06	4	0	-4.144	337.197	C13H9BrN2O2S		L1		65.8	35.4359	4	17.7179	sphere		0	0		0	0		0	0
74						wact-140		Chembridge	9001112	.	2	3.92	43.6	3	0	-4.52	270.358	C14H14N4S		L1		64.72	31.5753	5	14.1209	sphere		9	0		0	0		0	0
75						wact-123		Chembridge	7938805	.	3	3.786	29.1	1	1	-4.623	300.209	C13H11Cl2NOS		L1		64.4833	51.1118	3	29.5094	sphere		0	0		0	0		0	0
76						wact-378		ChemBridge	5192696		2	3.05	43.1	3	0	-3.62	249.27	C16H11NO2		L1		57.6475	35.4441	5	15.8511	sphere		9	0		0	0		0	0
77						wact-28		Chembridge	5260944	.	3	4.93	6.48	1	0	-4.876	339.243	C17H17Cl2FN2		L1		57.275	29.2736	4	14.6368	sphere		9	0		0	0		0	0
78						wact-116		Chembridge	7841535	.	2	4.1	36.44	2	0	-5.841	430.735	C20H17BrClN3O		L1		55.024	33.534	10	10.6044	sphere		9	9		0	0		0	0
79						wact-3		ChemBridge	5347759	.	3	4.72	43.14	2	0	-5.661	279.747	C13H10ClNO2S		L1		52.6	25.138	4	12.569	sphere		0	0		0	0		0	0
80						wact-588		ChemBridge	5223671		3	3.33	46.53	3	1	-3.319	254.288	C16H14O3		L1		51.45	23.6537	4	11.8268	sphere		6	6		0	0		0	0
81						wact-203		Chembridge	9062286	.	2	3.959	26.03	2	0	-4.072	233.313	C11H7NOS2		L1		39.85	7.01926	4	3.50963	sphere		6	0		0	0		0	0
82						wact-59		Chembridge	6064540	.	2	3.75	38.92	3	0	-4.17	242.301	C13H10N2OS		L1		39.45	30.8044	4	15.4022	sphere		0	0		0	0		0	0
83						wact-71		Chembridge	7530695	.	2	2.252	46.92	3	1	-4.783	318.592	C12H10Cl3N3O		L1		36.03	43.3739	2	30.67	sphere		9	6		0	0		0	0
84						wact-126		Chembridge	7957874	.	4	4.364	51.8	2	1	-5.361	333.864	C15H12ClN3S2		L1		35.24	30.8886	5	13.8138	sphere**		9	0		0	0		0	0
85						wact-17		ChemBridge	5100784	.	3	3.97	26.3	2	0	-4.562	270.306	C17H15FO2		L1		32.575	26.7006	4	13.3503	sphere		0	0		0	0		0	0
86						wact-92		Chembridge	7683066	.	3	3.764	25.78	2	0	-4.662	271.17	C11H8Cl2N2S		L1		26.025	20.2373	4	10.1187	sphere**		9	9		0	0		0	0
87						wact-213		Chembridge	5107544	.	1	4.34	48.07	3	0	-5.035	238.248	C14H10N2O2		L1		40.31	48.5617	5	21.7175	sphere		9	0		9	9		0	0
88						wact-513		ChemBridge	7637664		3	3.855	52.37	3	0	-4.64	247.228	C13H10FNO3		L1		33.55	25.0834	4	12.5417	sphere		9	9		9	6		0	0
89						wact-133		Chembridge	7985186	.	3	4.113	51.81	4	0	-4.75	279.345	C17H17N3O		L1		32.832	27.8418	5	12.4512	sphere		9	9		9	9		0	0
90						wact-82		Chembridge	7637260	.	4	3.732	84.27	3	2	-4.8	303.296	C15H14FN3O3		L1		63	24.2447	4	12.1224	sphere		9	9		6	0		0	0
91						wact-70		Chembridge	7484841	.	2	4.621	38.92	3	0	-5.2	291.139	C14H8Cl2N2O		L1		26.65	37.6888	2	26.65	sphere**		9	0		6	0		6	0
92
93						wact-177		Chembridge	9030024	.	2	3.981	38.92	3	0	-4.484	258.229	C14H8F2N2O		L1		0.6575	1.315	4	0.6575	no object		9	6		0	0		0	0
94						wact-399		ChemBridge	5328241		6	4.93	29.1	1	1	-5.833	332.243	C17H18BrNO		L1		0	0	4	0	no object		9	0		0	0		0	0
95						wact-4		ChemBridge	5352487	.	2	2.83	38.92	3	0	-3.624	275.158	C10H8Cl2N2OS		L1		0	0	4	0	no object		9	0		0	0		0	0
96						wact-7		ChemBridge	5652963	.	2	3.55	38.92	3	0	-3.898	228.274	C12H8N2OS		L1		0	0	4	0	no object		0	0		0	0		0	0
97						wact-23		ChemBridge	5156707	.	2	3.12	38.92	3	0	-3.589	236.276	C15H12N2O		L1		0	0	9	0	no object		9	0		0	0		0	0
98						wact-204		Chembridge	9063096	.	6	4	21.26	2	1	-4.36	324.253	C17H19Cl2NO		L1		0	0	5	0	no object		9	0		0	0		0	0
99						wact-1		ChemBridge	5121613	.	1	3.76	17.3	2	0	-4.124	234.709	C11H7ClN2S		L1		0	0	3	0	no object		6	0		0	0		0	0
100						wact-8		ChemBridge	5652977	.	3	4.07	51.81	4	0	-4.713	279.345	C17H17N3O		L1		0	0	4	0	no object		9	0		0	0		0	0
101						wact-11		ChemBridge	6222549	.	4	3.69	29.1	1	1	-4.741	327.736	C16H13ClF3NO		L1		0	0	9	0	no object		0	0		0	0		0	0
102						wact-12		ChemBridge	7003409	.	5	4.16	38.33	2	1	-5.634	395.243	C17H18INO2		L1		0	0	4	0	no object		0	0		0	0		0	0
103						wact-13		ChemBridge	7632721	.	2	4.231	48.15	4	0	-4.455	266.302	C16H14N2O2		L1		0	0	4	0	no object		0	0		0	0		0	0
104						wact-19		Chembridge	5104063	.	4	4.47	12.89	1	0	-3.653	265.38	C17H15NS		L1		0	0	4	0	no object		9	6		0	0		0	0
105						wact-33		ChemBridge	5308651	.	0	3.78	48.38	2	1	-4.141	234.687	C12H11ClN2O		L1		0	0	9	0	no object		9	9		0	0		0	0
106						wact-35		Chembridge	5344384	.	1	3.94	25.16	2	1	-5.365	231.684	C13H10ClNO		L1		0	0	9	0	no object		9	9		0	0		0	0
107						wact-57		Chembridge	6005917	.	1	3.94	52.05	2	1	-4.406	252.319	C16H16N2O		L1		0	0	4	0	no object		0	0		0	0		0	0
108						wact-69		Chembridge	7192340	.	2	2.88	38.33	2	1	-3.42	241.292	C15H15NO2		L1		0	0	4	0	no object		9	0		0	0		0	0
109						wact-74		Chembridge	7597064	.	3	3.171	25.78	2	0	-3.861	236.725	C11H9ClN2S		L1		0	0	2	0	no object		9	9		0	0		0	0
110						wact-89		Chembridge	7662831	.	3	3.488	39.44	3	0	-3.83	242.277	C15H14O3		L1		0	0	9	0	no object		9	9		0	0		0	0
111						wact-104		Chembridge	7780917	.	6	2.82	86.8	5	1	-3.343	364.201	C15H14BrN3O3		L1		0	0	5	0	no object		9	9		0	0		0	0
112						wact-109		Chembridge	7795345	.	3	4.35	67.2	2	2	-4.894	356.233	C14H11Cl2N3O2S		L1		0	0	4	0	no object		0	0		0	0		0	0
113						wact-131		Chembridge	7978444	.	2	3.889	38.92	3	0	-4.245	236.276	C15H12N2O		L1		0	0	5	0	no object		9	0		0	0		0	0
114						wact-139		Chembridge	9000613	.	2	3.94	52.06	4	0	-4.688	291.106	C12H7BrN2O2		L1		0	0	10	0	no object		0	0		0	0		0	0
115						wact-150		Chembridge	9012025	.	3	3.915	35.58	2	1	-5.153	357.887	C20H24ClN3O		L1		0	0	5	0	no object		6	0		0	0		0	0
116						wact-151		Chembridge	9012797	.	6	3.78	21.7	3	0	-3.589	333.862	C19H24ClNO2		L1		0	0	4	0	no object		9	9		0	0		0	0
117						wact-166		Chembridge	9023097	.	4	3.812	59.06	4	1	-3.565	330.452	C18H22N2O2S		L1		0	0	8	0	no object		6	0		0	0		0	0
118						wact-181		Chembridge	9032631	.	1	3.879	25.78	2	0	-4.12	220.276	C15H12N2		L1		0	0	5	0	no object		9	6		0	0		0	0
119						wact-187		Chembridge	9035461	.	5	2.76	25.17	2	1	-3.551	284.188	C14H15Cl2NO		L1		0	0	5	0	no object		6	0		0	0		0	0
120						wact-193		Chembridge	9038739	.	2	3.9	41.13	1	2	-4.604	284.215	C13H8F4N2O		L1		0	0	5	0	no object		0	0		0	0		0	0
121						wact-211		Chembridge	7961048	.	4	3.112	81.47	4	1	-3.669	248.24	C12H12N2O4		L1		0	0	5	0	no object		9	6		0	0		0	0
122						wact-372		ChemBridge	5175205		3	3.25	57.51	3	2	-3.316	263.302	C16H13N3O		L1		0	0	5	0	no object		0	0		0	0		0	0
123						wact-385		ChemBridge	5238652		1	2.66	52.37	3	0	-3.272	193.204	C10H11NO3		L1		0	0	5	0	no object		9	9		0	0		0	0
124						wact-444		ChemBridge	5910902		3	4.64	51.81	4	0	-5.24	285.39	C17H23N3O		L1		0	0	5	0	no object		9	9		0	0		0	0
125						wact-481		ChemBridge	6631407		3	3.51	39.19	3	0	-4.25	281.76	C13H12ClNO2S		L1		0	0	5	0	no object		9	9		0	0		0	0
126						wact-506		ChemBridge	7629624		2	4.189	38.92	3	0	-4.17	236.276	C15H12N2O		L1		0	0	5	0	no object		6	6		0	0		0	0
127						wact-549		ChemBridge	7955970		3	3.63	39.19	3	0	-4.26	269.32	C15H11NO2S		L1		0	0	4	0	no object		0	0		0	0		0	0
128						wact-565		ChemBridge	9016871		1	3.16	52.05	2	1	-3.54	224.26	C14H12N2O		L1		0	0	5	0	no object		9	9		0	0		0	0
129						wact-578		ChemBridge	9040453		2	2.969	52.33	4	0	-3.321	217.226	C12H11NO3		L1		0	0	5	0	no object		9	9		0	0		0	0
130						wact-596		ChemBridge	5649594		3	5.28	24.92	1	1	-5.681	270.331	C15H11FN2S		L1		0	0	3	0	no object		9	0		0	0		0	0
131						wact-614		ChemBridge	9039813		4	2.66	25.17	2	1	-4.31	318.633	C14H14Cl3NO		L1		0	0	5	0	no object		0	0		0	0		0	0
132						wact-47		Chembridge	5427063	.	3	3.63	49.62	3	0	-3.88	301.392	C17H23N3O2		L1		0	0	9	0	no object		9	9		0	6		0	0
133						wact-21		Chembridge	5129511	.	1	3.27	25.78	2	0	-3.542	212.275	C12H8N2S		L1		0	0	9	0	no object		9	9		0	0		0	0
134						wact-125		Chembridge	7949759	.	5	3.639	29.1	1	1	-4.565	309.496	C16H23NOS2		L1		0	0	10	0	no object		9	0		0	0		0	0
135						wact-406		ChemBridge	5353518		4	3.05	29.1	1	1	-3.551	239.32	C16H17NO		L1		0	0	3	0	no object		9	9		6	0		6	0
136						wact-52		Chembridge	5650134	.	2	2.72	29.1	1	1	-3.734	303.145	C11H14INO		L1		0	0	4	0	no object		9	6		6	0		6	0
137						wact-93		Chembridge	7695043	.	3	4.207	30.71	3	0	-5.26	309.368	C17H12FN3S		L1		0	0	5	0	no object		9	9		6	0		6	0
138						wact-112		Chembridge	7831354	.	3	4.85	50.36	2	2	-5.867	346.259	C15H11F5N2O2		L1		0	0	5	0	no object		9	0		6	0		0	0
139						wact-161		Chembridge	9017369	.	2	3.384	76.72	3	2	-4.203	289.649	C10H7ClF3N5		L1		0	0	3	0	no object		9	9		6	0		6	0
140						wact-432		ChemBridge	5689365		2	5.42	22.12	2	0	-5.88	281.28	C15H14F3NO		L1		0	0	5	0	no object		9	9		6	0		0	0
141						wact-22		Chembridge	5135408	.	2	4.65	29.1	1	1	-5.608	334.127	C14H8Cl2F3NO		L1		0.64	1.28	4	0.64	no object		9	6		6	0		6	6
142						wact-25		Chembridge	5242714	.	1	3.72	35.01	3	0	-4.203	250.303	C16H14N2O		L1		0	0	9	0	no object		6	6		6	0		6	0
143						wact-48		Chembridge	5454916	.	3	4.89	6.48	1	0	-4.705	320.482	C22H28N2		L1		0	0	4	0	no object		9	6		6	0		0	0
144						wact-119		Chembridge	7884485	.	7	4.82	21.26	2	1	-4.565	345.894	C19H20ClNOS		L1		0	0	5	0	no object		9	9		6	0		6	0
145						wact-147		Chembridge	9011168	.	7	4.35	21.26	2	1	-3.601	289.808	C17H20ClNO		L1		0	0	5	0	no object		9	6		6	0		0	0
146						wact-450		ChemBridge	6089573		2	3.04	66.69	3	0	-5.08	397.33	C18H15F4N3O3		L1		0	0	5	0	no object		9	9		6	0		0	0
147						wact-26		Chembridge	5242766	.	1	3.19	35.01	3	0	-3.648	236.276	C15H12N2O		L1		0	0	4	0	no object		6	6		6	6		6	6
148						wact-200		Chembridge	9053402	.	1	4.26	35.58	2	1	-4.273	316.233	C14H19Cl2N3O		L1		0	0	5	0	no object		9	9		6	6		9	6
149						wact-99		Chembridge	7747049	.	3	2.762	48.72	3	1	-3.957	333.821	C17H20ClN3O2		L1		0	0	5	0	no object		9	6		6	0		6	6
150						wact-97		Chembridge	7722941	.	7	3.1	41.49	3	2	-3.218	362.686	C16H18Cl3NO2		L1		0	0	5	0	no object		9	9		6	6		0	0
151						wact-164		Chembridge	9020008	.	4	3.72	21.26	2	1	-3.491	298.215	C15H17Cl2NO		L1		0	0	3	0	no object		9	9		6	6		0	0
152						wact-56		Chembridge	5754492	.	3	2.78	87	5	0	-4.868	398.397	C20H19FN4O4		L1		0	0	4	0	no object		9	9		6	9		0	9
153						wact-122		Chembridge	7930372	.	2	2.785	69.93	3	0	-4.873	398.441	C21H23FN4O3		L1		0	0	10	0	no object		9	9		6	9		6	6
154						wact-516		ChemBridge	7664300		2	3.17	41.99	2	1	-4.21	297.18	C11H9BrN2OS		L1		1.67	5.281	10	1.67	no object		9	9		6	0		6	0
155						wact-91		Chembridge	7680561	.	2	1.676	66.69	3	0	-4.077	309.343	C15H20FN3O3		L1		0.8925	1.785	4	0.8925	no object		9	9		9	9		0	6
156						wact-121		Chembridge	7889470	.	6	4.61	35.01	3	0	-5.258	290.774	C14H11ClN2OS		L1		0	0	5	0	no object		9	9		9	0		0	6
157						wact-5		ChemBridge	5352532	.	4	3.08	38.92	3	0	-3.925	287.169	C11H8Cl2N2OS		L1		0	0	4	0	no object		9	6		9	0		0	0
158						wact-130		Chembridge	7974202	.	1	4.388	52.05	2	1	-4.788	252.319	C16H16N2O		L1		0	0	10	0	no object		9	9		9	0		0	0
159						wact-141		Chembridge	9003606	.	3	3.81	29.1	1	1	-4.377	263.701	C14H11ClFNO		L1		0	0	10	0	no object		9	9		9	0		9	6
160						wact-148		Chembridge	9011314	.	5	3.77	27.05	2	0	-4.511	323.225	C16H16Cl2N2O		L1		0	0	5	0	no object		9	9		9	0		6	0
161						wact-396		ChemBridge	5322542		5	3.51	52.33	4	0	-4.279	285.324	C15H11NO3S		L1		0	0	5	0	no object		9	6		9	0		0	0
162						wact-414		ChemBridge	5378026		3	3.97	26.3	2	0	-4.562	270.306	C17H15FO2		L1		0	0	5	0	no object		9	6		9	0		0	0
163						wact-423		ChemBridge	5547023		3	4.17	21.26	1	1	-4.892	292.178	C14H14BrNO		L1		0	0	5	0	no object		9	6		9	6		0	0
164						wact-440		ChemBridge	5801844		6	3.54	86.8	5	1	-5.03	384.62	C14H11BrClN3O3		L1		0	0	4	0	no object		9	9		9	9		0	0
165						wact-72		Chembridge	7545212	.	2	3.555	41.13	1	2	-5.911	376.262	C13H17IN2OS		L1		0	0	2	0	no object		6	6		9	0		9	6
166						wact-111		Chembridge	7805914	.	3	3.86	27.74	1	1	-4.218	374.335	C16H21Cl2N3OS		L1		0	0	5	0	no object		9	9		9	0		9	6
167						wact-146		Chembridge	9010643	.	7	4.32	21.7	3	0	-4.152	347.889	C20H26ClNO2		L1		0	0	5	0	no object		9	9		9	0		0	0
168						wact-30		Chembridge	5267230	.	3	4.49	6.48	1	0	-4.573	349.249	C17H18BrFN2		L1		0	0	4	0	no object		9	9		9	6		6	0
169						wact-46		Chembridge	5426998	.	3	3.38	49.62	3	0	-3.754	313.403	C18H23N3O2		L1		0	0	4	0	no object		9	9		9	6		6	6
170						wact-137		Chembridge	7996054	.	3	3.75	68.02	4	1	-5.055	363.806	C20H14ClN3O2		L1		0	0	5	0	no object		9	6		9	6		9	9
171						wact-224		Chembridge	7657684	.	2	2.582	41.13	1	2	-4.43	289.185	C11H10Cl2N2OS		L1		0	0	5	0	no object		6	0		9	6		9	0
172						wact-433		ChemBridge	5691479		1	3.19	17.3	2	0	-3.517	218.254	C11H7FN2S		L1		0	0	5	0	no object		9	9		9	6		0	0
173						wact-542		ChemBridge	7781713		4	4.24	26.3	2	0	-4.63	258.3	C16H15FO2		L1		0	0	5	0	no object		9	6		9	6		9	0
174						wact-455		ChemBridge	6253520		4	1.83	61.04	5	0	-2.61	253.26	C14H11N3O2		L1		1	1.73205	3	1	no object		9	9		9	9		9	0
175						wact-54		Chembridge	5686969	.	4	2.69	61.04	5	0	-3.596	287.708	C14H10ClN3O2		L1		0	0	4	0	no object		9	0		9	9		9	6
176						wact-78		Chembridge	7630728	.	6	3.36	24.5	3	1	-3.659	333.304	C16H26Cl2N2O		L1		0	0	2	0	no object		9	9		9	9		0	0
177						wact-132		Chembridge	7983837	.	3	3.162	68.29	5	1	-3.234	361.249	C14H14Cl2N2O3S		L1		0	0	5	0	no object		9	6		9	9		6	0
178						wact-402		ChemBridge	5332317		3	3.02	38.33	2	1	-4.456	367.189	C15H14INO2		L1		0	0	5	0	no object		9	9		9	9		9	0
179						wact-41		Chembridge	5360486	.	7	4.39	21.7	3	0	-4.677	375.252	C15H22INO2		L1		0	0	4	0	no object		9	6		9	0		0	0
180						wact-107		Chembridge	7785818	.	4	4.44	27.3	1	2	-4.859	394.369	C19H21Cl2N3S		L1		0	0	5	0	no object		9	9		9	0		6	0
181						wact-149		Chembridge	9011725	.	5	4	15.71	3	0	-4.199	391.783	C17H28BrClN2O		L1		0	0	5	0	no object		9	9		9	0		6	0
182						wact-548		ChemBridge	7940229		5	3.753	29.1	1	1	-4.72	317.475	C17H19NOS2		L1		0	0	5	0	no object		9	6		9	0		9	0
183						wact-622		ChemBridge	5373894		2	2.85	22.12	2	0	-3.176	211.266	C14H13NO		L1		0	0	5	0	no object		9	9		9	0		9	0
184						wact-45		Chembridge	5426270	.	3	4.11	49.62	3	0	-4.305	303.408	C17H25N3O2		L1		0	0	9	0	no object		9	9		9	6		9	6
185						wact-95		Chembridge	7716519	.	1	1.05	95.86	6	3	-1.412	408.679	C15H19BrClNO5		L1		0	0	5	0	no object		9	9		9	6		9	6
186						wact-98		Chembridge	7739526	.	7	2.18	50.72	4	2	-2.902	427.158	C17H19Cl4NO3		L1		0	0	5	0	no object		9	9		9	6		0	0
187						wact-110		Chembridge	7796788	.	4	4.66	44.37	2	2	-5.938	378.305	C19H21Cl2N3O		L1		0	0	5	0	no object		9	9		9	6		9	6
188						wact-118		Chembridge	7862504	.	7	4.82	21.26	2	1	-4.565	345.894	C19H20ClNOS		L1		0	0	5	0	no object		9	9		9	6		9	6
189						wact-208		Chembridge	6951311	.	5	5.32	51.13	4	0	-7.015	448.833	C22H16ClF3N2O3		L1		0	0	4	0	no object		9	9		9	9		6	6
190						wact-519		ChemBridge	7680488		2	2.445	66.69	3	0	-4.741	323.37	C16H22FN3O3		L1		0	0	2	0	no object		9	9		9	9		0	0
191						wact-572		ChemBridge	9029930		3	2.2	42.16	4	0	-1.95	293.8	C15H20ClN3O		L1		0	0	3	0	no object		9	9		9	9		9	0
192						wact-9		ChemBridge	5708926	.	4	5.11	32.34	2	1	-6.312	376.89	C23H21ClN2O		L1		0	0	3	0	no object		9	9		9	9		9	9
193						wact-29		Chembridge	5264250	.	3	4.18	6.48	1	0	-4.352	355.275	C15H16BrFN2S		L1		0	0	4	0	no object		9	9		9	9		9	0
194						wact-31		Chembridge	5277421	.	2	3.12	78.72	3	1	-4.885	360.803	C17H17ClN4O3		L1		0	0	4	0	no object		9	9		9	9		9	9
195						wact-32		Chembridge	5278162	.	2	5.45	25.78	2	0	-5.943	286.38	C20H18N2		L1		0	0	4	0	no object		9	9		9	9		9	9
196						wact-36		Chembridge	5347942	.	1	4.14	8.17	2	0	-4.475	224.308	C15H16N2		L1		0	0	9	0	no object		9	9		9	9		9	9
197						wact-42		Chembridge	5373716	.	2	5.01	28.15	1	1	-5.713	306.386	C20H19FN2		L1		0	0	4	0	no object		9	9		9	9		6	6
198						wact-44		Chembridge	5415567	.	4	4.22	6.48	1	0	-3.929	292.428	C20H24N2		L1		0	0	4	0	no object		9	9		9	9		9	0
199						wact-60		Chembridge	6098764	.	4	3.76	44.12	3	0	-4.777	324.404	C18H16N2O2S		L1		0	0	9	0	no object		9	9		9	9		6	6
200						wact-61		Chembridge	6251043	.	4	4.66	54.71	3	1	-6.102	400.841	C21H18ClFN2O3		L1		0	0	4	0	no object		9	6		9	9		9	9
201						wact-65		Chembridge	6858658	.	2	4.3	23.55	1	0	-5.812	403.234	C18H15Cl2F3N2O		L1		0	0	4	0	no object		9	9		9	9		6	6
202						wact-67		Chembridge	7007662	.	1	1.18	95.86	6	3	-1.538	410.695	C15H21BrClNO5		L1		0	0	4	0	no object		9	9		9	9		9	9
203						wact-68		Chembridge	7009010	.	1	0.86	95.86	6	3	-0.941	366.244	C15H21Cl2NO5		L1		0	0	4	0	no object		9	9		9	9		9	9
204						wact-75		Chembridge	7626205	.	1	-0.91	99.1	7	3	0.56	365.216	C14H18Cl2N2O5		L1		0	0	2	0	no object		9	9		9	9		9	9
205						wact-76		Chembridge	7628716	.	1	-0.21	99.1	7	3	-0.537	436.249	C15H21IN2O5		L1		0	0	2	0	no object		9	9		9	9		9	9
206						wact-77		Chembridge	7630350	.	5	2	24.5	3	1	-2.799	325.668	C13H19Cl3N2O		L1		0	0	2	0	no object		9	9		9	9		9	9
207						wact-79		Chembridge	7631832	.	1	0.17	99.1	7	3	-0.872	437.721	C16H22BrClN2O5		L1		0	0	2	0	no object		9	9		9	9		9	9
208						wact-80		Chembridge	7632370	.	4	-0.08	99.1	7	3	-0.084	358.825	C16H23ClN2O5		L1		0	0	2	0	no object		9	9		9	9		9	9
209						wact-85		Chembridge	7638556	.	5	2.32	24.5	3	1	-3.332	370.119	C13H19BrCl2N2O		L1		0	0	3	0	no object		9	9		9	9		9	9
210						wact-87		Chembridge	7648710	.	4	4.006	77.11	6	1	-5.865	451.266	C19H14Cl2F2N6O		L1		0	0	5	0	no object		9	9		9	9		9	9
211						wact-90		Chembridge	7677632	.	4	3.513	65.79	3	1	-5.817	439.519	C27H25N3O3		L1		0	0	4	0	no object		9	9		9	9		9	9
212						wact-94		Chembridge	7714779	.	5	3.85	21.26	2	1	-3.211	277.797	C16H20ClNO		L1		0	0	5	0	no object		9	9		9	9		6	0
213						wact-96		Chembridge	7721731	.	7	1.85	50.72	4	2	-2.369	392.713	C17H20Cl3NO3		L1		0	0	5	0	no object		9	9		9	9		6	0
214						wact-100		Chembridge	7747140	.	4	2.503	77.57	4	1	-2.653	269.306	C15H15N3O2		L1		0	0	5	0	no object		9	9		9	9		9	9
215						wact-101		Chembridge	7747622	.	3	4.687	20.31	1	0	-5.855	327.43	C23H21NO		L1		0	0	5	0	no object		9	6		9	9		9	9
216						wact-103		Chembridge	7756678	.	3	3.33	35.58	2	1	-4.67	349.885	C17H20ClN3OS		L1		0	0	5	0	no object		9	9		9	9		9	9
217						wact-108		Chembridge	7788232	.	5	3.9	27.3	1	2	-4.249	373.951	C20H24ClN3S		L1		0	0	5	0	no object		9	9		9	9		9	6
218						wact-114		Chembridge	7837303	.	5	4.01	41.88	1	2	-4.673	419.321	C18H16BrFN4S		L1		0	0	5	0	no object		9	9		9	9		9	9
219						wact-115		Chembridge	7839427	.	3	4.51	61.65	2	1	-5.283	390.895	C18H19ClN4O2S		L1		0	0	5	0	no object		9	9		9	9		6	0
220						wact-117		Chembridge	7854576	.	6	4.859	84.27	3	2	-6.159	385.321	C17H15F4N3O3		L1		0	0	10	0	no object		9	6		9	9		6	6
221						wact-127		Chembridge	7962412	.	3	2.9	29.1	1	1	-3.409	237.366	C13H19NOS		L1		0	0	5	0	no object		9	9		9	9		9	9
222						wact-129		Chembridge	7972200	.	4	3.66	35.25	2	1	-3.376	318.633	C14H14Cl3NO		L1		0	0	5	0	no object		9	9		9	9		6	0
223						wact-143		Chembridge	9008780	.	5	3.26	15.71	3	0	-3.613	398.173	C15H23BrCl2N2O		L1		0	0	5	0	no object		9	9		9	9		6	0
224						wact-144		Chembridge	9009342	.	4	3.7	12.47	2	0	-3.679	355.649	C12H19ClINO		L1		0	0	5	0	no object		9	9		9	9		6	0
225						wact-152		Chembridge	9012891	.	5	4.21	12.47	2	0	-3.65	291.824	C17H22ClNO		L1		0	0	4	0	no object		9	9		9	9		0	0
226						wact-155		Chembridge	9014681	.	6	3.12	27.05	2	0	-3.938	320.745	C14H16ClF3N2O		L1		0	0	4	0	no object		9	9		9	9		9	0
227						wact-160		Chembridge	9017218	.	5	2.52	38.77	4	0	-4.225	362.3	C17H25Cl2NO3		L1		0	0	4	0	no object		9	9		9	9		9	9
228						wact-162		Chembridge	9018123	.	3	3.296	76.55	5	0	-4.99	408.154	C15H9IN2O4		L1		0	0	8	0	no object		9	9		9	9		9	0
229						wact-163		Chembridge	9018909	.	3	3.54	21.26	2	1	-3.037	286.204	C14H17Cl2NO		L1		0	0	3	0	no object		9	9		9	9		0	0
230						wact-167		Chembridge	9023309	.	3	3.781	38.92	3	0	-4.284	254.313	C14H10N2OS		L1		0	0	2	0	no object		9	9		9	9		9	9
231						wact-168		Chembridge	9023420	.	3	0.35	30.29	3	0	-2.003	365.928	C18H24ClN3OS		L1		0	0	3	0	no object		9	9		9	9		9	9
232						wact-223		Chembridge	7638283	.	4	4.282	26.3	2	0	-4.609	260.723	C15H13ClO2		L1		0	0	5	0	no object		9	9		9	9		9	6
233						wact-365		ChemBridge	5318059		3	4.06	41.46	2	1	-4.89	304.801	C15H13ClN2OS		L1		0	0	5	0	no object		9	9		9	9		9	9
234						wact-380		ChemBridge	5218876		2	3.35	29.1	1	1	-3.795	237.71	C11H8ClNOS		L1		0	0	5	0	no object		9	9		9	9		6	0
235						wact-400		ChemBridge	5329246		6	3.8	29.1	1	1	-4.425	271.338	C17H18FNO		L1		0	0	5	0	no object		9	9		9	9		6	0
236						wact-403		ChemBridge	5333670		4	3.35	64.68	3	1	-3.858	246.29	C12H10N2O2S		L1		0	0	5	0	no object		9	9		9	9		0	0
237						wact-405		ChemBridge	5344994		2	5.14	29.1	1	1	-5.782	300.574	C13H8Cl3NO		L1		0	0	5	0	no object		9	9		9	9		9	6
238						wact-453		ChemBridge	6201505		4	3.07	77.57	4	1	-4.16	320.15	C13H10BrN3O2		L1		0	0	5	0	no object		9	9		9	9		9	6
239						wact-473		ChemBridge	6514639		5	4	38.33	2	1	-5.15	348.24	C17H18BrNO2		L1		0	0	5	0	no object		9	6		9	9		9	0
240						wact-515		ChemBridge	7653692		3	3.16	30.71	3	0	-3.68	223.28	C14H13N3		L1		0	0	5	0	no object		9	9		9	9		6	0
241						wact-521		ChemBridge	7688376		3	4.8	38.33	2	1	-5.83	348.24	C17H18BrNO2		L1		0	0	5	0	no object		9	9		9	9		6	6
242						wact-547		ChemBridge	7877602		3	4.222	37.81	2	1	-4.756	267.355	C15H13N3S		L1		0	0	5	0	no object		9	9		9	9		9	0
243						wact-560		ChemBridge	9010683		2	3.8	29.1	1	1	-4.34	259.74	C15H14ClNO		L1		0	0	5	0	no object		9	9		9	9		9	0
244						wact-612		ChemBridge	9034393		1	3.52	35.16	2	1	-4.61	316.41	C20H20N4		L1		0	0	5	0	no object		9	9		9	9		9	9
245
